# Protein Arginine Methylation of the Translation Initiation Factor eIF1A Increases Usage of a Near-cognate Start Codon

**DOI:** 10.1101/2024.08.16.608280

**Authors:** Rebecca Wegman, Michael Langberg, Richoo B. Davis, Xiaozhuo Liu, Minkui Luo, Michael C. Yu, Sarah E. Walker

**Author notes:** Address correspondence to: M.L, M.C.Y., and S.E.W., Minkui Luo, Chemical Biology Program, Memorial Sloan Kettering Cancer Center, 1275 York Avenue, New York, NY. 10065, Sarah E. Walker, Department of Biological Sciences, State University of New York at Buffalo, 109 Cooke Hall, Buffalo, NY. 14260, Michael C. Yu, Department of Biological Sciences, State University of New York at Buffalo 109 Cooke Hall, Buffalo, NY. 14260. These authors contributed equally to this work (Rebecca Wegman, Michael Langberg, Minkui Luo).

## Abstract

Protein arginine methylation has emerged as a key post-translational modification responsible for many facets of eukaryotic gene expression. To better understand the extent of this modification in cellular pathways, we carried out bioorthogonal methylation profiling in *Saccharomyces cerevisiae* to comprehensively identify the *in vivo* substrates of the major yeast protein arginine methyltransferase Hmt1. Gene ontology analysis of candidate substrates revealed an enrichment of proteins involved in the process of translation. We verified one such factor, eIF1A, by *in vitro* methylation. Three sites on eIF1A were found to be responsible for its methylation: R13, R14, and R62, with varied capacity by which each site contributed to the overall methylation capacity *in vitro*. To determine the role of methylation in eIF1A function, we used a battery of arginine-to-alanine substitution mutants to evaluate translation fidelity in these mutants. Our data show that substitution mutants at R13 and R14 in the N-terminal tail improved the fidelity of start codon recognition in an initiation fidelity assay. Overall, our data suggest that Hmt1-mediated methylation of eIF1A fine-tunes the fidelity of start codon recognition for proper translation initiation.
