## Supplemental Table 1 for "Protein Arginine Methylation of the Translation Initiation Factor eIF1A Increases Usage of a Near-cognate Start Codon"

### Sheet: Sheet1
Yeast Strain	Genotype	Source
H3582	MATa ura3-52 trp1∆63 leu2-3 leu2-112 his4-301(ACG) tif11∆ +p3392 (URA3,TIF11)	(Fekete et al., 2005)
MYY 1298	MATa his3∆1 leu2∆0 met15∆0 ura3∆0 hmt1::KANMX6 pADH1::hmt1G68R::tADH1::URA3	This Study
MYY 2894	MATa his3∆1 leu2∆0 met15∆0 ura3∆0 hmt1::KANMX6 pADH1::hmt1M36G::tADH1::URA3	This Study
MYY 3223	MATa ura3-52 trp1∆63 leu2-3 leu2-112 his4-301(ACG) tif11∆ +MYP1009 (LEU2, tif11 R13,14A) +p4281 (TRP1, TIF5-G31R)	This Study
MYY 3224	MATa ura3-52 trp1∆63 leu2-3 leu2-112 his4-301(ACG) tif11∆ +MYP1009 (LEU2, tif11 R13,14A) +YCplac22 (TRP1 cloning vector)	This Study
MYY 3234	MATa ura3-52 trp1∆63 leu2-3 leu2-112 his4-301(ACG) tif11∆ +MYP1007 (LEU2, tif11 R13A) +p4281 (TRP1, TIF5-G31R)	This Study
MYY 3235	MATa ura3-52 trp1∆63 leu2-3 leu2-112 his4-301(ACG) tif11∆ +MYP1007 (LEU2, tif11 R13A) +YCplac22 (TRP1 cloning vector)	This Study
MYY 3361	MATa ura3-52 trp1∆63 leu2-3 leu2-112 his4-301(ACG) tif11∆ +MYP1029 (LEU2, tif11 R13,62A) +p4281 (TRP1, TIF5-G31R)	This Study
MYY 3362	MATa ura3-52 trp1∆63 leu2-3 leu2-112 his4-301(ACG) tif11∆ +MYP1029 (LEU2, tif11 R13,62A) +YCplac22 (TRP1 cloning vector)	This Study
MYY 3363	MATa ura3-52 trp1∆63 leu2-3 leu2-112 his4-301(ACG) tif11∆ +MYP1030 (LEU2, tif11 R14,62A) +p4281 (TRP1, TIF5-G31R)	This Study
MYY 3364	MATa ura3-52 trp1∆63 leu2-3 leu2-112 his4-301(ACG) tif11∆ +MYP1030 (LEU2, tif11 R14,62A) +YCplac22 (TRP1 cloning vector)	This Study
MYY 3365	MATa ura3-52 trp1∆63 leu2-3 leu2-112 his4-301(ACG) tif11∆ +MYP1028 (LEU2, tif11 R14A) +p4281 (TRP1, TIF5-G31R)	This Study
MYY 3366	MATa ura3-52 trp1∆63 leu2-3 leu2-112 his4-301(ACG) tif11∆ +MYP1033 (LEU2, tif11 R13,14,62A) +p4281 (TRP1, TIF5-G31R)	This Study
MYY 3367	MATa ura3-52 trp1∆63 leu2-3 leu2-112 his4-301(ACG) tif11∆ +MYP1033 (LEU2, tif11 R13,14,62A) +YCplac22 (TRP1 cloning vector)	This Study
MYY 3368	MATa ura3-52 trp1∆63 leu2-3 leu2-112 his4-301(ACG) tif11∆ +MYP1028 (LEU2, tif11 R14A) +YCplac22 (TRP1 cloning vector)	This Study
MYY 3370	MATa ura3-52 trp1∆63 leu2-3 leu2-112 his4-301(ACG) tif11∆ +MYP1031 (LEU2, tif11 R62A) +p4281 (TRP1, TIF5-G31R)	This Study
MYY 3382	MATa ura3-52 trp1∆63 leu2-3 leu2-112 his4-301(ACG) tif11∆ +MYP1031 (LEU2, tif11 R62A) +YCplac22 (TRP1 cloning vector)	This Study
MYY 432	MATa his3∆1 leu2∆0 met15∆0 ura3∆0 hmt1::KANMX6	This Study
MYY 3255	MATa ura3-52 trp1∆63 leu2-3 leu2-112 his4-301(ACG) tif11∆ hmt1Δ::KANMX6 +p3392 (URA3, TIF11) +p4281 (TRP1, TIF5-G31R)	This Study
MYY 3257	MATa ura3-52 trp1∆63 leu2-3 leu2-112 his4-301(ACG) tif11∆ hmt1Δ::KANMX6 +p3392 (URA3, TIF11) +YCplac22 (TRP1 cloning vector)	This Study
MYY 3290	MATa ura3-52 trp1∆63 leu2-3 leu2-112 his4-301(ACG) tif11∆ +p3390 (LEU2, TIF11) +MYP11 (URA3, HMT1) +p4281 (TRP1, TIF5-G31R)	This Study
MYY 3292	MATa ura3-52 trp1∆63 leu2-3, leu2-112 his4-301(ACG) tif11∆ +p3390 (LEU2, TIF11) +MYP11 (URA3 HMT1) +YCplac22 (TRP1 cloning vector)	This Study
YSW 88	MATa ura3-52 trp1∆63 leu2-3, leu2-112, his4-301(ACG) tif11∆ +p3390 (LEU2, TIF11) +p4281 (TRP1, TIF5-G31R)	This Study
