## Supplemental Table 2 for "Protein Arginine Methylation of the Translation Initiation Factor eIF1A Increases Usage of a Near-cognate Start Codon"

### Sheet: Sheet1
Primer ID	Sequence	Description	Purpose	Source
MCY 107	tgccgtttccaaaaaagagttagaaccgacaaattcatccaaagaaaatacggatccccgggttaattaa	hmt1Δ, Longtine Module	Cloning	(Longtine et al., 1998)
MCY 108	tttgtttatttgcttttcaaatttttttctttctccagcaaacaaaagtcgaattcgagctcgtttaaac	hmt1Δ, Longtine Module	Cloning	(Longtine et al., 1998)
MCY 2872	gggtaagaaaaacactaaaggtggtaaaaaaggtgctagaggtaagaacgactct	TIF11 SDM R to A (R13A), sense	Cloning	This Study
MCY 2873	agagtcgttcttacctctagcaccttttttaccacctttagtgtttttcttaccc	TIF11 SDM R to A (R13A), anti-sense	Cloning	This Study
MCY 2874	aaaaacactaaaggtggtaaaaaaggtgctgctggtaagaacgactctgac	TIF11 SDM R to A (R13,14A), sense	Cloning -using the template that already has R13A made.	This Study
MCY 2875	gtcagagtcgttcttaccagcagcaccttttttaccacctttagtgttttt	TIF11 SDM R to A (R13,14A), anti-sense	Cloning -using the template that already has R13A made.	This Study
MCY 2876	cagagtcgttcttaccttttttaccttttttaccacctttagtgtttttctta	TIF11 SDM R to K (R13,14K), anti-sense	Cloning	This Study
MCY 2877	taagaaaaacactaaaggtggtaaaaaaggtaaaaaaggtaagaacgactctg	TIF11 SDM R to K (R13,14K), sense	Cloning	This Study
MCY 2922	ccagactttctttcttaacttaccagcaatatgggccattctcttattaccatca	SDM R62A of TIF11 (SENSE)	Cloning	This Study
MCY 2923	tgatggtaataagagaatggcccatattgctggtaagttaagaaagaaagtctgg	SDM R62A of TIF11 (ANTI-SENSE)	Cloning	This Study
MCY 2924	gtcagagtcgttcttaccagctctaccttttttaccacctttagtgtttttc	SDM R14A of TIF11 (SENSE)	Cloning	This Study
MCY 2925	gaaaaacactaaaggtggtaaaaaaggtagagctggtaagaacgactctgac	SDM R14A of TIF11 (ANTI-SENSE)	Cloning	This Study
