## Supplemental Table 3 for "Protein Arginine Methylation of the Translation Initiation Factor eIF1A Increases Usage of a Near-cognate Start Codon"

### Sheet: Sheet1
Plasmid Number	Description	Source/Reference
MYP 11	URA3 pADH1::HMT1::tADH1 AmpR	(Yu et al., 2006)
MYP 33	URA3 pADH1::tADH1 AmpR	(Anderson et al., 2002)
MYP 78	6xHis-Hmt1 AmpR	(Weiss et al., 2000)
MYP 377	URA3 pADH1::Hmt1-G68R::tADH1 AmpR	This Study
MYP 843	6xHis-Hmt1-M36G AmpR	This Study
MYP 854	URA3 pADH1::Hmt1-M36G::tADH1 AmpR	This Study
MYP 996	TIF11-R13A-intein AmpR	This Study
MYP1007	CEN YCplac111-TIF11-R13A AmpR	This Study
MYP1009	CEN YCplac111-TIF11-R13,14A AmpR	This Study
MYP1017	TIF11-R14A-intein AmpR	This Study
MYP1018	TIF11-R62A-intein AmpR	This Study
MYP1024	TIF11-R13,14A-intein AmpR	This Study
MYP1025	TIF11-R13,62A-intein AmpR	This Study
MYP1026	TIF11-R14,62A-intein AmpR	This Study
MYP1027	TIF11-R14,14,62A-intein AmpR	This Study
MYP1028	CEN YCplac111-TIF11-R14A AmpR	This Study
MYP1029	CEN YCplac111-TIF11-R13,62A AmpR	This Study
MYP1030	CEN YCplac111-TIF11-R14,62A AmpR	This Study
MYP1031	CEN YCplac111-TIF11-R62A AmpR	This Study
MYP1033	CEN YCplac111-TIF11-R13,14,62A AmpR	This Study
p3390	CEN LEU2 YCplac111-TIF11 AmpR	(Olsen et al., 2003)
p3392	CEN URA3 TIF11	(Olsen et al., 2003)
p4281	CEN TRP1 YCplac22-TIF5-G31R AmpR	(Valášek et al., 2004)
pTYB2-TIF11	TIF11-intein AmpR	(Algire et al., 2002)
YCplac111	CEN LEU2 AmpR	(Gietz and Sugino, 1988)
YCplac22	CEN TRP1 AmpR	(Gietz and Sugino, 1988)
